# Mitochondrial phosphagen kinases support the volatile power demands of motor nerve terminals

**DOI:** 10.1101/2022.12.21.521290

**Authors:** Karlis A. Justs, Sergio Sempertegui, Danielle V. Riboul, Carlos D. Oliva, Ryan J. Durbin, Sarah Crill, Chenchen Su, Robert B. Renden, Yaouen Fily, Gregory T. Macleod

## Abstract

Neural function relies on cellular energy supplies meeting the episodic demands of synaptic activity, but little is known about the extent to which power demands (energy demands per unit time) fluctuate, or the mechanisms that match supply with demand. Here, in individually-identified glutamatergic motor neuron terminals of *Drosophila* larvae, we leveraged prior macroscopic estimates of energy demand to generate profiles of power demand from one action potential to the next. These profiles show that signaling demands can exceed non-signaling demands 10-fold within milliseconds, and terminals with the greatest fluctuation (volatility) in power demand have the greatest mitochondrial volume and packing density. We elaborated on this quantitative approach to simulate adenosine triphosphate (ATP) levels during activity and drove ATP production as a function of the reciprocal of the energy state, but this canonical feedback mechanism appeared to be unable to prevent ATP depletion during locomotion. Muscle cells possess a phosphagen system to buffer ATP levels but phosphagen systems have not been described for motor nerve terminals. We examined these terminals for evidence of a phosphagen system and found the mitochondria to be heavily decorated with an arginine kinase, the key element of invertebrate phosphagen systems. Similarly, an examination of mouse cholinergic motor nerve terminals found mitochondrial creatine kinases, the vertebrate analogues of arginine kinases. Knock down of arginine kinase in *Drosophila* resulted in rapid depletion of presynaptic ATP during activity, indicating that, in motor nerve terminals, as in muscle, phosphagen systems play a critical role in matching power supply with demand.

**SIGNIFICANCE:** Failure of metabolic processes to supply neurons with energy at an adequate rate can lead to synaptic dysfunction and cell death under pathological conditions. Using a quantitative approach at fruit fly motor nerve terminals we generated the first temporal profiles of presynaptic power demand during locomotor activity. This approach revealed challenges for the known mechanisms that match cellular power supply to demand. However, we discovered that motor nerve terminals in fruit flies and mice alike are supported by phosphagen systems, more commonly seen in muscles where they store energy and buffer mismatch between power supply and demand. This study highlights an understudied aspect of neuronal bioenergetics which may represent a bulwark against the progression of some neuropathologies.
