## Supplementary File S1 for "Mitochondrial phosphagen kinases support the volatile power demands of motor nerve terminals": Justs et al 2022 - Extended Data Set - symbols replaced.xlsx

### Sheet: Table 1-1
	Table 1-1. Terminal Morphology
	Terminal Morphology
										Two-way ANOVA
	Measure	Units	MN6-Ib	MN6-Is	MN13-Ib	MN13-Is	MN12-Ib	MN12-Is	Error	Terminal Type	Muscle Identity	Terminal x Muscle		Source
	Larvae	N	6	6	6	6	5	5
	Volume	micron<3>	310.5±20.0	90.1±20.1	391.5±48.8	96.7±15.6	366.4±37.7	128.2±28.6	SEM	P<0.0001, F (1,28) = 100.9	P=0.2374, F (2,28) = 1.515	P=0.4371, F (2,28) = 0.8526		Fig. 1E
	Surface Area	micron<2>	568.2±28.8	233.8±44.9	543.1±53.4	250.6±37.0	595.0±43.0	294.7±56.2	SEM	P<0.0001, F (1,28) = 72.27	P=0.5182, F (2,28) = 0.6730	P=0.8769, F (2,28) = 0.1320		Fig. 1F
	SEM: standard error of the mean.

### Sheet: Table 2-1
	Table 2-1. Terminal Firing Patterns and Electrophysiology Data
	Terminal Firing Patterns
	Measure	Units	MN6-Ib	MN6-Is	MN13-Ib	MN13-Is	MN12-Ib	MN12-Is	Error	Source
	Endogenous Firing Rate (EFR)	Hz	21.3±0.54	7.8±0.1	42±1.1	7.8±0.1	32.4±1.7	7.8±0.1	SEM	Chouhan et al. 2010; 2012
	Duty Cycle	Seconds	0.83	0.21	0.8	0.21	0.63	0.21		Klose et al. 2005;
										Lu et al., 2016
	Electrophysiology
										ANOVA: One-way on Ranks (1R); Two-Way (2); Two-Way on Ranks (2R)
	Measure	Units	MN6-Ib	MN6-Is	MN13-Ib	MN13-Is	MN12-Ib	MN12-Is	Error	Terminal Type	Muscle Identity	Terminal x Muscle		Source
	Larvae	N	6/14/61*	20/25/61	3/4/17	9/9/17	6/25/61	4/4/61
	Excitatory Junctional Current (EJC)	nanoA	54.93±5.01	65.52±3.04	30.74±1.80	38.56±4.94	33.26±3.54	58.41±4.85	SEM	P=0.0019, F (1,42) = 11.02	P<0.0001, F (2,42) = 13.20	P=0.2655, F (2,42) = 1.369	2	Fig. 2D
	miniature EJC (mEJC)	nanoA	0.91±0.03		0.94±0.05		0.92±0.03		SEM	P=0.8952, F (2,132) = 0.1108			1R
	Quantal Content	quanta	72.1±6.6	56.4±2.5	39.3±2.3	32.8±4.2	43.5±4.6	50.9±4.2	SEM	P=0.2389, F (1,42) = 1.427	P<0.0001, F (2,42) = 18.80	P=0.0595, F (2,42) = 3.020	2	Fig. 2E
	Glutamate	molecules 105	4.61±0.42	5.42±0.24	2.51±.015	3.15±0.40	2.78±0.30	4.88±0.41	SEM	P=0.0018, F (1,42) = 11.13	P<0.0001, F (2,42) = 14.50	P=0.2193, F (2,42) = 1.574	2	Fig. 2F
	Released / AP												2
	ATP Spent on Glutamate / AP	molecules 106	1.26±0.12	1.47±0.06	0.69±0.04	0.86±0.11	0.76±.0.08	1.32±0.11	SEM	P=0.0022, F (1,42) = 10.61	P<0.0001, F (2,42) = 14.58	P=0.2167, F (2,42) = 1.586	2	Fig. 2G
	SV Recycling / Refilling Power Demand	molecules 107 / sec	2.27±0.21	0.29±0.01	2.40±0.14	0.17±0.02	1.60±0.17	0.27±0.02	SEM	P<0.0001, F (1,42) = 135.1	P=0.0381, F (2,42) = 3.536	P=0.0062, F (2,42) = 5.746	2R	Fig. 2H
	Two electrode voltage clamp (TEVC) recordings of EJC and mEJCs were collected in 2 mM [Ca2+] and 15 mM [Mg2+] HL6.
	* Larval sample size can be interpreted as follows: E.g. in 14 of 61 larvae, the threshold for axon MN6Ib was sufficiently below MNSNb/d-Is to allow exclusive excitation of MN6-Ib [in 25 larvae MNSNb/d-Is could be excited exclusively,
	and in 22 (61-(14+25)) the axons could not be separated]. In only 6 of 14 could exclusive excitation be maintained for an entire train (Fig.2B-C), and muscle RMP was more polarized than -50mV before TEVC.
	SEM: standard error of the mean.

### Sheet: Table 3-1
	Table 3-1. Calcium Imaging
	Calcium Imaging
										ANOVA: Two-Way (2); Two-Way on Ranks (2R)
	Measure	Units	MN6-Ib	MN6-Is	MN13-Ib	MN13-Is	MN12-Ib	MN12-Is	Error	Terminal Type	Muscle Identity	Terminal x Muscle		Source
	Larvae	N	13	8	13	5	14	9
	K'B		22.5±4.6	14.2±3.11	37.2±7.7	16.5±3.6	33.3±6.5	15.2±4.6	SEM	P=0.0076, F (1,56) = 7.683	P=0.3865, F (2,56) = 0.9670	P=0.6064, F (2,56) = 0.5047	2R
	D[Ca2+]AP	nanoM	304.8±38.6	511.8±108.6	159.9±26.8	420.3±88.1	252.9±36.3	521.5±86.0	SEM	P<0.0001, F (1,56) = 23.72	P=0.1664, F (2,56) = 1.852	P=0.8524, F (2,56) = 0.1601	2	Fig. 3C
	tau	millisec	45.0±4.4	45.5±3.2	36.6±1.9	33.9±2.3	33.4±0.9	37.4±2.0	SEM	P=0.6656, F (1,56) = 0.1888	P=0.0022, F (2,56) = 6.859	P=0.5908, F (2,56) = 0.5312	2	Fig. 3D
	Time Integral	nanoM.s	13.8±2.1	21.1±3.0	5.6±0.8	14.7±4.0	8.4±1.2	19.5±3.1	SEM	P<0.0001, F (1,56) = 24.24	P=0.0127, F (2,56) = 4.727	P=0.6660, F (2,56) = 0.4094	2	Fig. 3E
	D[Ca2+]Total	microM	20.3±1.8	30.7±5.3	12.1±1.4	26.5±3.9	18.2±1.5	31.5±4.7	SEM	P<0.0001, F (1,56) = 26.06	P=0.1180, F (2,56) = 2.221	P=0.8032, F (2,56) = 0.2200	2	Fig. 3F
	Ca2+ entry / AP	ions 106	3.79±0.3	1.67±0.29	2.85±0.33	1.54±0.23	4.03±0.33	2.43±0.36	SEM	P<0.0001, F (1,56) = 30.39	P=0.0299, F (2,56) = 3.740	P=0.5559, F (2,56) = 0.5933	2	Fig. 3G
	ATP Spent on Ca2+ Extrusion / AP	molecules 106	3.79±0.34	1.67±0.29	2.85±0.33	1.54±0.23	4.03±0.33	2.43±0.36	SEM	P<0.0001, F (1,56) = 30.39	P=0.0299, F (2,56) = 3.740	P=0.5559, F (2,56) = 0.5933	2
	Ca2+ Extrusion	molecules 107 / sec	6.82±0.62	0.33±0.06	9.97±1.15	0.31±0.05	8.46±0.70	0.49±0.07	SEM	P<0.0001, F (1,56) = 141.4	P=0.1080, F (2,56) = 2.317	P=0.2494, F (2,56) = 1.423	2R	Fig. 3H
	Power Demand
	Ca2+ imaging data were collected in 2 mM [Ca2+] and 15 mM [Mg2+] HL6.
	SEM: standard error of the mean.

### Sheet: Table 4-1
	Table 4-1. Sodium Handling
	Estimation of Sodium Entry
										ANOVA: Two-Way (2); Two-Way on Ranks (2R)
	Measure	Units	MN6-Ib	MN6-Is	MN13-Ib	MN13-Is	MN12-Ib	MN12-Is	Error	Terminal Type	Muscle Identity	Terminal x Muscle		Source
	Na+ entry / AP	ions 107	1.08±0.05	0.45±0.09	1.03±0.10	0.48±0.07	1.13±0.08	0.56±0.11	SEM	P<0.0001, F (1,28) = 72.28	P=0.5181, F (2,28) = 0.6733	P=0.8771, F (2,28) = 0.1318	2	Fig. 4B
	ATP Spent on Na+ / AP	molecules	3.61±0.18	1.48±0.29	3.45±0.34	1.59±0.24	3.78±0.27	1.87±0.36	SEM	P<0.0001, F (1,28) = 72.28	P=0.5181, F (2,28) = 0.6733	P=0.8771, F (2,28) = 0.1318	2	Fig. 4C
		106
	Na+ Extrusion	molecules	6.49±0.33	0.30±0.06	12.1±1.19	0.32±0.05	7.93±0.57	0.37±0.07	SEM	P<0.0001, F (1,28) = 136.7	P<0.0124, F (2,28) = 5.158	P<0.0306, F (2,28) = 3.958	2R	Fig. 4D
	Power Demand	107 / sec
	SEM: standard error of the mean.

### Sheet: Table 5-1
	Table 5-1. Estimates of Power Demand; Signaling, Non-Signaling and Total.
	Estimates of of Power Demand
										Two-way ANOVA
	Measure	Units	MN6-Ib	MN6-Is	MN13-Ib	MN13-Is	MN12-Ib	MN12-Is	Error	Terminal Type	Muscle Identity	Terminal x Muscle		Source
	Signaling	106 molecules	155.7±7.3	9.2±0.8	244.3±16.6	8.0±0.7	179.8±9.2	11.3±1.0	PE	P<0.0001, F (1,23) = 1065	P<0.0001, F (2,23) = 20.52	P<0.0001, F (2,23) = 22.01		Fig. 5A
	Power Demand (ATP)	/ sec
	Non-Signaling	106 molecules	11.3±0.7	3.4±0.7	14.0±1.6	3.6±0.5	13.3±1.3	4.8±1.0	PE	P<0.0001, F (1,28) = 112.6	P=0.2168, F (2,28) = 1.615	P=0.4398, F (2,28) = 0.8459		Fig. 5A
	Power Demand (ATP)	/ sec
			Regression on total power: r=0.997, P=0.001
	Physiological (Total)	106 molecules	167.1±7.3	12.6±1.1	258.3±16.7	11.6±0.9	193.1±9.3	16.0±1.4	PE	P<0.0001, F (1,23) = 1150	P<0.0001, F (2,23) = 21.36	P<0.0001, F (2,23) = 22.79		Fig. 5A
	Power Demand (ATP)	/ sec
			Regression on total power: r=0.994, P<0.001
	PE: standard error of the mean calculated using propagation of uncertainty principles.
	Pearson product-moment correlation coefficient was calculated to test the strength and direction of the associations in the regression analysis above.

### Sheet: Table 5-2
	Table 5-2. Estimates of ATP Demand per unit Terminal Volume
	Estimated ATP Demand per unit Terminal Volume
	Measure	Units	MN6-Ib	MN6-Is	MN13-Ib	MN13-Is	MN12-Ib	MN12-Is
	Total ATP Demand / s / mm3 Terminal Volume	106	0.538±0.042	0.14±0.034	0.66±0.093	0.12±0.021	0.527±0.060	0.125±0.030
	Total ATP Demand / min / mL Terminal Volume	nanomol	53.6	14	65.7	12	52.5	12.5
	Non-Signaling ATP Demand / s / mm3 Terminal Volume	106	0.037	0.038	0.036	0.038	0.036	0.037
	Non-Signaling ATP Demand / min / mL Terminal Volume	nanomol	3.64	3.76	3.57	3.76	3.61	3.71

### Sheet: Table 6-1
	Table 6-1. Parameters of Mitochondrial Morphology (Electron Microscopy).
	Quantification of Mitochondrial Morphology (Electron Microscopy)
										ANOVA: Two Way (2); Two-Way on Ranks (2R)
	Measure	Units	MN6-Ib	MN6-Is	MN13-Ib	MN13-Is	MN12-Ib	MN12-Is	Error	Terminal Type	Muscle Identity	Terminal x Muscle		Source
	Larvae	N	5	5	5	3	4	4
	Terminal Volume	micron<3>	59.3±28.8	30.2±54.9	120.2±88.4	5.3±5.3	144.1±61.0	13.6±12.5	SD
	Sectioned / Sample
	Individual	micron<3>	0.064±0.003	0.021±.005	0.061±0.002	0.013±0.004	0.067±0.004	0.024±0.004	SEM	P<0.0001, F (1,20) = 92.45	P=0.0928, F (2,20) = 2.683	P=0.9149, F (2,20) = 0.0893	2R	Fig. 6D
	Mitochondrion Size
			Regression on total power: r=0.937, P=0.006
	Mitochondrial Density	%	6.29±0.41	4.10±0.39	6.42±0.49	3.08±0.62	6.09±0.41	4.29±0.45	SEM	P<0.0001, F (1,20) = 41.56	P=0.5731, F (2,20) = 0.5725	P=0.2751, F (2,20) = 1.378	2	Fig. 6E
			Regression on total power: r=0.933, P=0.007
	Total Number	count	309.3±21.1	203.2±48.5	409.7±25.8	244.7±38.7	334.6±30.6	257.6±71.3	SEM	P=0.0021, F (1,20) = 12.51	P=0.2447, F (2,20) = 1.512	P=0.5796, F (2,20) = 0.5605	2R	Fig. 6F
	of Mitochondria
			Regression on total power: r=0.951, P=0.004
	Total Mitochondrial Volume	micron<3>	19.52±1.29	3.69±0.35	25.13±1.92	2.98±0.60	22.32±1.51	5.5±0.58	SEM	P<0.0001, F (1,20) = 292.6	P=0.1167, F (2,20) = 2.396	P=0.0588, F (2,20) = 3.275	2	Fig. 6G
			Regression on total power: r=0.991, P<0.001
	SD: standard deviation; SEM: standard error of the mean.
	Pearson product-moment correlation coefficient was calculated to test the strength and direction of the associations in the regression analysis above.

### Sheet: Table 7-1
	Table 7-1. Estimates of SV Density and Cytosolic Density
	Estimates of Synaptic Vesicle and Cytosolic Density
										Two-way ANOVA
	Measure	Units	MN6-Ib	MN6-Is	MN13-Ib	MN13-Is	MN12-Ib	MN12-Is	Error	Terminal Type	Muscle Identity	Terminal x Muscle		Source
	SV Vol. Density	%	3.44±0.06	3.66±0.07	3.44±0.06	3.66±0.07	3.44±0.06	3.66±0.07	SEM					Eq. 14
	Cytosol Density	%	90.27±0.41	92.24±0.39	90.14±0.49	93.26±0.62	90.47±0.41	92.05±0.45	PE					Eq. 15
														Fig. 7B
	Total Cytosol Volume	micron<3>	280.3±18.1	83.1±18.5	352.9±44.0	90.2±14.5	331.5±34.1	118.0±26.3	PE	P<0.0001, F (1,20) = 60.75	P=0.3829, F (2,20) = 1.007	P=0.6367, F (2,20) = 0.4619		Eq. 16
														Figs. 7A; S7-1
			Regression on total power: r=0.988, P<0.001
	SEM: standard error of the mean; PE: standard error of the mean calculated using propagation of uncertainty principles.
	Pearson product-moment correlation coefficient was calculated to test the strength and direction of the association in the regression analysis above.

### Sheet: Table 7-2
	Table 7-2. Estimates of ATP Demand per unit Mitochondrial Volume and per unit Cytosolic Volume
	Estimated ATP Demand per unit Mitochondrial Volume [if mitochondria are obliged to meet all power demands (hypothetical)]
	Measure	Units	MN6-Ib	MN6-Is	MN13-Ib	MN13-Is	MN12-Ib	MN12-Is
	Total ATP Demand / s / micron<3> Mito Volume	106	8.56	3.43	10.28	3.9	8.65	2.91
	Total ATP Demand / min / microL Mito Volume	nanomol	853	342	1024	389	862	290
	Non-Signaling ATP Demand / s / micron<3> Mito Volume	106	0.581	0.921	0.558	1.225	0.594	0.869
	Non-Signaling ATP Demand / min / microL Mito Volume	nanomol	57.9	91.8	55.6	122	59.2	86.6
	Estimated ATP Demand per unit Cytosolic Volume [if cytosol is obliged to meet all power demands (hypothetical)]
	Measure	Units	MN6-Ib	MN6-Is	MN13-Ib	MN13-Is	MN12-Ib	MN12-Is
	Total ATP Demand / s / micron<3> Cyto Volume	103	596	152	732	129	582	135
	Total ATP Demand / min / microL Cyto Volume	nanomol	59.4	15.1	72.9	12.9	58	13.5
	Non-Signaling ATP Demand / s / micron<3> Cyto Volume	103	40.4	40.9	39.7	40.5	40	40.5
	Non-Signaling ATP Demand / min / microL Cyto Volume	nanomol	4.03	4.08	3.96	4.04	3.99	4.04
	Estimated ATP Demand per unit Mitochondrial Volume (if Glycolysis and Ox Phos are integrated in a 2.00 : 31.45 ratio)
	Measure	Units	MN6-Ib	MN6-Is	MN13-Ib	MN13-Is	MN12-Ib	MN12-Is
	Total ATP Demand / s / micron<3> Mito Volume	106	8.05	3.22	9.67	3.67	8.13	2.74
	Total ATP Demand / min / microL Mito Volume	nanomol	802	321	963	365	810	273
	Non-Signaling ATP Demand / s / micron<3> Mito Volume	106	0.546	0.866	0.525	1.52	0.558	0.815
	Non-Signaling ATP Demand / min / microL Mito Volume	nanomol	54.4	86.3	52.3	114.7	55.6	81.4
	Estimated ATP Demand per unit Cytosolic Volume (if Glycolysis and Ox Phos are integrated in a 2.00 : 31.45 ratio)
	Measure	Units	MN6-Ib	MN6-Is	MN13-Ib	MN13-Is	MN12-Ib	MN12-Is
	Total ATP Demand / s / micron<3> Cyto Volume	103	35.6	9.09	43.8	7.71	34.8	8.07
	Total ATP Demand / min / microL Cyto Volume	nanomol	3.55	0.91	4.36	0.77	3.47	0.8
	Non-Signaling ATP Demand / s / micron<3> Cyto Volume	103	2.4	2.5	2.4	2.4	2.4	2.4
	Non-Signaling ATP Demand / min / microL Cyto Volume	nanomol	0.24	0.24	0.24	0.24	0.24	0.24
