## Supplementary File S1 for "Mitochondrial phosphagen kinases support the volatile power demands of motor nerve terminals": terminal-data.xlsx

### Sheet: Original Units
Quantity	Volume	Surface Area	Endogenous Firing Rate (EFR)	Duty Cycle	ATP Spent on Glutamate / AP	ATP Spent on Ca2+ Extrusion / AP	ATP Spent on Na+ / AP	Non-Signaling Power Demand (ATP)	Mitochondrial Density
Unit	μm^3	μm^2	Hz	s	10^6 molecules	10^6 molecules	10^6 molecules	10^6 molecules/s	%
MN6-Ib	310.5	568.2	21.3	0.83	1.26	3.79	3.61	11.3	6.29
MN6-Is	90.1	233.8	7.8	0.21	1.47	1.67	1.48	3.4	4.1
MN13-Ib	391.5	543.1	42	0.8	0.69	2.85	3.45	14	6.42
MN13-Is	96.7	250.6	7.8	0.21	0.86	1.54	1.59	3.6	3.08
MN12-Ib	366.4	595	32.4	0.63	0.76	4.03	3.78	13.3	6.09
MN12-Is	128.2	294.7	7.8	0.21	1.32	2.43	1.87	4.8	4.29

### Sheet: SI Units
Quantity	Volume	Surface Area	Endogenous Firing Rate (EFR)	Duty Cycle	ATP Spent on Glutamate / AP	ATP Spent on Ca2+ Extrusion / AP	ATP Spent on Na+ / AP	Non-Signaling Power Demand (ATP)	Mitochondrial Density
Unit	m^3	m^2	Hz	s	molecules	molecules	molecules	10^6 molecules/s	%
Variable Name	volume	area	firing_rate	duty_cycle	committed_nt	committed_ca	committed_na	base_rate	mito_density
MN6-Ib	3.105e-16	5.682e-10	21.3	0.83	1260000	3790000	3610000	11300000	6.29
MN6-Is	9.01e-17	2.338e-10	7.8	0.21	1470000	1670000	1480000	3400000	4.1
MN13-Ib	3.915e-16	5.431e-10	42	0.8	690000	2850000	3450000	14000000	6.42
MN13-Is	9.67e-17	2.506e-10	7.8	0.21	860000	1540000	1590000	3600000	3.08
MN12-Ib	3.664e-16	5.95e-10	32.4	0.63	760000	4030000	3780000	13300000	6.09
MN12-Is	1.282e-16	2.947e-10	7.8	0.21	1320000	2430000	1870000	4800000	4.29

### Sheet: Extra Variables
Quantity	Unit	Variable Name	Value
Cycle duration	s	full_cycle	1
Ca2+ Decay Time	s	tau_ca	0.0389
Na+ Decay Time	s	tau_na	63.5
Glutamate Decay Time 1	s	tau_nt1	0.175
Glutamate Decay Time 2	s	tau_nt2	7.21
Glutamate Decay Time 3	s	tau_nt3	20
Relative ATP Cost of Glutamate process 1	% of Total Glutamate Cost	alpha_nt1	0.13
Relative ATP Cost of Glutamate process 2	% of Total Glutamate Cost	alpha_nt2	0.34
Relative ATP Cost of Glutamate process 3	% of Total Glutamate Cost	alpha_nt3	0.53
